# Characterizing gene tree conflict in plastome-inferred phylogenies

**DOI:** 10.1101/512079

**Authors:** Joseph F. Walker, Gregory W. Stull, Nathanael Walker-Hale, Oscar M. Vargas, Drew A. Larson

## Abstract

**Premise of the study:** Evolutionary relationships among plants have been inferred primarily using chloroplast data. To date, no study has comprehensively examined the plastome for gene tree conflict.
