## Supplementary material for "Characterizing gene tree conflict in plastome-inferred phylogenies": Table S1

### Sheet: GenBank Cruciphy Complete Chlor
order	family	species	accesion1	accesion2
Solanales	Solanaceae	Acnistus arborescens	NC_030185.1	KU568472
Acorales	Acoraceae	Acorus americanus	NC_010093.1	EU273602
Asterales	Campanulaceae	Adenophora remotiflora	NC_026999.1	KP889213
Asterales	Asteraceae	Ageratina adenophora	NC_015621.1	JF826503.1
Amborellales	Amborellaceae	Amborella trichopoda	NC_005086.1	AJ506156
Asterales	Asteraceae	Anaphalis sinica	NC_034648.1	KX148081.1
Apiales	Araliaceae	Aralia undulata	NC_022810.1	KC456163
Asterales	Asteraceae	Artemisia frigida	NC_020607.1	JX293720.1
Ranunculales	Berberidaceae	Berberis bealei	NC_022457.1	KF176554
Arecales	Arecaceae	Bismarckia nobilis	NC_020366.1	JX088664
Buxales	Buxaceae	Buxus microphylla	NC_009599.1	EF380351
Ericales	Theaceae	Camellia oleifera	NC_023084.1	JQ975031
Asterales	Campanulaceae	Campanula punctata	NC_033337.1	KU198434
Asterales	Asteraceae	Centaurea diffusa	NC_024286.1	KJ690264.1
Santalales	Opiliaceae	Champereia manillana	NC_034931.1	KY436366
Chloranthales	Chloranthaceae	Chloranthus japonicus	NC_026565.1	KP256024
Gentianales	Rubiaceae	Coffea arabica	NC_008535.1	EF044213
Cornales	Cornaceae	Cornus controversa	NC_030260.1	KU852492
Apiales	Araliaceae	Dendropanax dentiger	NC_026546.1	KP271241
Asterales	Asteraceae	Diplostephium azureum	NC_034882.1	KX063907.1
Asterales	Asteraceae	Diplostephium empetrifolium	NC_034891.1	KX063925
Asterales	Asteraceae	Diplostephium foliosissimum	NC_034883.1	KX063909
Asterales	Asteraceae	Diplostephium gnidioides	NC_034867.1	KX063887
Asterales	Asteraceae	Diplostephium haenkei	NC_034871.1	KX063893
Asterales	Asteraceae	Diplostephium hartwegii	NC_034832.1	KX063880
Asterales	Asteraceae	Diplostephium meyenii	NC_034824.1	KX063919
Asterales	Asteraceae	Diplostephium oblanceolatum	NC_034830.1	KX063941
Asterales	Asteraceae	Diplostephium oxapampanum	NC_034815.1	KX063884
Asterales	Asteraceae	Diplostephium pulchrum	NC_034810.1	KX063857
Apiales	Araliaceae	Fatsia japonica	NC_027685.1	KR021045
Asterales	Asteraceae	Galinsoga quadriradiata	NC_031853.1	KX752097.1
Ginkgoales	Ginkgoaceae	Ginkgo biloba	NC_016986.1	JN867585
Caryophyllales	Amaranthaceae	Haloxylon ammodendron	NC_027668.1	KF534478
Aquifoliales	Helwingiaceae	Helwingia himalaica	NC_031370.1	KX434807
Asterales	Asteraceae	Hinterhubera ericoides	NC_034884.1	KX063910.1
Austrobaileyales	Illiciaceae	Illicium oligandrum	NC_009600.1	EF380354
Asterales	Asteraceae	Jacobaea vulgaris	NC_015543.1	HQ234669.1
Dipsalcales	Caprifoliaceae	Kolkwitzia amabilis	NC_029874.1	KT966716
Asterales	Asteraceae	Lactuca sativa	NC_007578.1	AP007232.1
Saxifragales	Altingiaceae	Liquidambar formosana	NC_023092.1	KC588388
Magnoliales	Magnoliaceae	Liriodendron tulipifera	NC_008326.1	DQ899947
Asterales	Asteraceae	Llerasia caucana	NC_034821.1	KX063908
Asterales	Campanulaceae	Lobelia inflata	NC_033368.1	KY354219.1
Lamiales	Oleaceae	Olea europaea	NC_013707.2	GU228899
Asterales	Asteraceae	Oritrophium peruvianum	NC_034849.1	KX063861
Asterales	Asteraceae	Parthenium argentatum	NC_013553.1	GU120098.1
Proteales	Platanaceae	Platanus occidentalis	NC_008335.1	DQ923116
Pinales	Podocarpaceae	Podocarpus lambertii	NC_023805.1	KJ010812
Rosales	Rosaceae	Prunus padus	NC_026982.1	KP760072
Dipsalcales	Adoxaceae	Sambucus williamsii	NC_033878.1	KX510276
Apiales	Araliaceae	Schefflera heptaphylla	NC_029764.1	KT748629
Throchodendrales	Trochodendraceae	Trochodendron aralioides	NC_021426.1	KC608753
Dipsalcales	Adoxaceae	Viburnum utile	NC_032296.1	KX792264
