## Supplementary material for "Characterizing gene tree conflict in plastome-inferred phylogenies": Table S2

### Sheet: AminoAcidResults.csv
GeneName	TotalTaxa	TotalSupportableNodes	TotalNodesSupported	TotalNotSupported	120-150S	120-150NS	90-120S	90-120NS	60-90S	60-90NS	30-60S	30-60NS	0-30S	0-30NS	TotalSupportedBs	TotalNoSupportBs	120-150Sbs	150-120NSbs	90-120Sbs	90-120NSbs	60-90Sbs	60-90NSbs	30-60Sbs	30-60NSbs	0-30Sbs	0-30NSbs	length	variance	Alignment Length	Inferred Model RAxML	Inferred Model Iqtree	Delta In Likelihood
accD	48	45	15	30	1	10	5	2	4	3	3	6	2	9	14	31	1	10	4	3	4	3	3	6	2	9	3.02943	0.00406341	1173	DUMMY2	HIVwF	1.7342
atpA	53	50	18	32	6	6	1	6	5	5	3	6	3	9	8	42	3	9	0	7	2	8	2	7	1	11	0.949163	0.00133426	517	DUMMY2	cpREV	3.65851
atpB	53	50	12	38	1	11	0	7	6	4	4	5	1	11	8	42	1	11	0	7	2	8	4	5	1	11	0.796811	0.000605638	501	DUMMY2	JTT	-14.1862
atpE	53	50	13	37	5	7	1	6	4	6	1	8	2	10	6	44	2	10	0	7	3	7	0	9	1	11	1.43951	0.00168546	140	DUMMY2	FLU	1.48103
atpF	52	49	20	29	4	8	0	7	6	4	5	3	5	7	10	39	3	9	0	7	4	6	2	6	1	11	2.00132	0.00447731	217	DUMMY2	HIVw	0.01
atpH	53	50	0	50	0	12	0	7	0	10	0	9	0	12	0	50	0	12	0	7	0	10	0	9	0	12	0.0248806	8.96924e-06	81	RTREV	cpREV	-0.00428
atpI	52	49	13	36	2	10	1	6	4	6	3	5	3	9	5	44	1	11	1	6	1	9	1	7	1	11	0.737646	0.000657358	249	DUMMY2	JTT	-5.28797
ccsA	50	47	25	22	8	4	4	3	6	2	3	5	4	8	14	33	3	9	2	5	4	4	3	5	2	10	3.72312	0.012101	385	DUMMY2	HIVwF	1.93062
cemA	53	50	18	32	7	5	1	6	6	4	2	7	2	10	9	41	4	8	1	6	2	8	1	8	1	11	2.77874	0.00573022	276	DUMMY2	HIVb	-3.12473
clpP	50	47	5	42	0	12	0	7	2	7	2	6	1	10	2	45	0	12	0	7	0	9	2	6	0	11	3.91271	0.0195295	395	JTT	JTT	0.515843
infA	46	43	4	39	2	8	0	7	2	4	0	9	0	11	2	41	1	9	0	7	1	5	0	9	0	11	0.72425	0.00126262	91	FLU	FLU	-3.70067
matK	53	50	32	18	9	3	5	2	8	2	6	3	4	8	25	25	5	7	4	3	8	2	5	4	3	9	4.6526	0.011509	595	DUMMY2	HIVwF	-4.89607
ndhA	51	48	18	30	6	5	1	6	5	5	3	5	3	9	8	40	2	9	0	7	2	8	2	6	2	10	1.45524	0.000846438	404	DUMMY2	HIVwF	-0.374011
ndhB	50	47	15	32	4	7	2	5	6	4	3	5	0	11	2	45	1	10	0	7	0	10	1	7	0	11	0.259851	0.000105528	543	STMTREV	HIVwF	-2.4465
ndhC	52	49	8	41	1	10	0	7	2	8	2	7	3	9	5	44	1	10	0	7	1	9	2	7	1	11	0.771269	0.00071248	135	DUMMY2	HIVb	0.226214
ndhD	52	49	30	19	10	1	5	2	6	4	4	5	5	7	10	39	5	6	0	7	2	8	2	7	1	11	1.89654	0.00214758	540	DUMMY2	HIVwF	6.73437
ndhE	52	49	6	43	1	10	2	5	2	8	0	9	1	11	2	47	1	10	0	7	0	10	0	9	1	11	0.945244	0.00114925	101	DUMMY2	mtREV	-1.13463
ndhF	49	46	33	13	8	3	6	1	5	3	6	2	8	4	24	22	3	8	6	1	5	3	5	3	5	7	3.89769	0.00803775	888	DUMMY2	HIVwF	-6.9753
ndhG	52	49	24	25	8	3	1	6	5	5	4	5	6	6	6	43	1	10	0	7	1	9	2	7	2	10	1.76911	0.00282376	180	DUMMY2	HIVwF	0.093194
ndhH	50	47	15	32	4	7	0	7	3	5	2	7	6	6	5	42	1	10	0	7	2	6	1	8	1	11	0.84446	0.00019797	397	DUMMY2	HIVb	2.37271
ndhI	51	48	11	37	2	9	2	5	5	5	1	7	1	11	3	45	1	10	0	7	1	9	0	8	1	11	1.48811	0.00128241	196	DUMMY2	HIVw	-0.704706
ndhJ	52	49	19	30	3	8	1	6	7	3	4	5	4	8	6	43	2	9	1	6	2	8	0	9	1	11	0.7795	0.00109538	173	DUMMY2	HIVb	0.06177
ndhK	51	48	11	37	2	9	0	7	6	3	1	8	2	10	6	42	1	10	0	7	3	6	0	9	2	10	1.5338	0.0011675	352	DUMMY2	HIVw	-3.82891
petA	53	50	22	28	9	3	1	6	5	5	3	6	4	8	5	45	1	11	0	7	3	7	0	9	1	11	1.09214	0.000513826	338	DUMMY2	FLU	2.36569
petB	52	49	2	47	1	11	0	7	0	10	0	8	1	11	2	47	1	11	0	7	0	10	0	8	1	11	0.224695	0.000418093	230	STMTREV	JTT	0.054489
petD	52	49	1	48	1	11	0	7	0	10	0	8	0	12	1	48	1	11	0	7	0	10	0	8	0	12	0.304913	0.000227388	196	DUMMY2	cpREV	0.08583
petG	52	49	2	47	2	10	0	7	0	10	0	9	0	11	1	48	1	11	0	7	0	10	0	9	0	11	0.231662	0.000160886	37	STMTREV	cpREV	-0.002175
petL	52	49	5	44	2	9	0	7	1	9	2	7	0	12	1	48	1	10	0	7	0	10	0	9	0	12	1.17188	0.00377136	35	STMTREV	HIVw	-0.015845
petN	52	49	0	49	0	12	0	7	0	10	0	8	0	12	0	49	0	12	0	7	0	10	0	8	0	12	0.364148	0.000458437	32	MTART	mtZOA	-0.003016
psaA	53	50	11	39	5	7	0	7	4	6	1	8	1	11	7	43	3	9	0	7	3	7	0	9	1	11	0.283156	4.36943e-05	750	FLU	cpREV	-3.89775
psaB	53	50	9	41	1	11	0	7	5	5	2	7	1	11	5	45	1	11	0	7	3	7	0	9	1	11	0.277439	6.28621e-05	734	DUMMY2	cpREV	0.09356
psaC	53	50	4	46	1	11	0	7	2	8	1	8	0	12	2	48	1	11	0	7	1	9	0	9	0	12	0.179577	0.000169943	81	STMTREV	JTTDCMut	-0.009312
psaI	52	49	7	42	2	9	0	7	3	7	0	9	2	10	3	46	1	10	0	7	1	9	0	9	1	11	2.08086	0.0145014	37	DUMMY2	HIVw	0.435891
psaJ	53	50	0	50	0	12	0	7	0	10	0	9	0	12	0	50	0	12	0	7	0	10	0	9	0	12	0.777697	0.00376799	44	DUMMY	mtZOA	0.110597
psbA	53	50	7	43	1	11	0	7	6	4	0	9	0	12	1	49	1	11	0	7	0	10	0	9	0	12	0.156087	2.334e-05	353	FLU	cpREV	0.950215
psbB	52	49	12	37	1	11	1	6	5	4	3	6	2	10	4	45	1	11	0	7	2	7	0	9	1	11	0.327924	0.000121419	508	JTTDCMUT	cpREV	0.149218
psbC	53	50	5	45	1	11	0	7	3	7	0	9	1	11	5	45	1	11	0	7	3	7	0	9	1	11	0.210649	6.44898e-05	493	CPREV	cpREV	5.77816
psbD	53	50	2	48	1	11	0	7	1	9	0	9	0	12	0	50	0	12	0	7	0	10	0	9	0	12	0.0933928	5.13933e-05	362	CPREV	cpREV	-2.70084
psbE	52	49	4	45	1	11	0	7	2	8	0	8	1	11	2	47	1	11	0	7	1	9	0	8	0	12	0.191554	0.00015744	83	FLU	FLU	-0.031282
psbF	53	50	0	50	0	12	0	7	0	10	0	9	0	12	0	50	0	12	0	7	0	10	0	9	0	12	0.130818	0.000129001	39	STMTREV	mtZOA	-0.031144
psbH	53	50	8	42	3	9	0	7	4	6	0	9	1	11	5	45	1	11	0	7	3	7	0	9	1	11	1.34911	0.00348656	84	FLU	FLU	0.013368
psbI	53	50	2	48	1	11	0	7	0	10	0	9	1	11	0	50	0	12	0	7	0	10	0	9	0	12	0.339984	0.000471531	55	STMTREV	cpREV	0.047908
psbJ	53	50	4	46	1	11	0	7	1	9	1	8	1	11	1	49	0	12	0	7	0	10	0	9	1	11	0.808924	0.00275331	40	HIVW	mtREV	-0.000357
psbK	53	50	4	46	1	11	0	7	3	7	0	9	0	12	1	49	1	11	0	7	0	10	0	9	0	12	1.30991	0.000823165	64	DUMMY2	cpREV	0.08744
psbL	52	49	0	49	0	12	0	7	0	10	0	8	0	12	0	49	0	12	0	7	0	10	0	8	0	12	0.0821159	6.89667e-05	38	STMTREV	mtMAM	-0.003575
psbM	52	49	2	47	1	10	0	7	1	9	0	9	0	12	2	47	1	10	0	7	1	9	0	9	0	12	0.287359	0.000374456	37	HIVW	HIVw	-0.692304
psbN	52	49	1	48	1	11	0	7	0	9	0	9	0	12	0	49	0	12	0	7	0	9	0	9	0	12	0.26657	0.000572957	43	STMTREV	cpREV	-0.016738
psbT	53	50	3	47	2	10	0	7	0	10	1	8	0	12	0	50	0	12	0	7	0	10	0	9	0	12	0.845519	0.00524264	40	CPREV	cpREV	0.189306
psbZ	45	43	2	41	1	10	1	5	0	6	0	8	0	12	0	43	0	11	0	6	0	6	0	8	0	12	0.42943	0.000720988	62	DUMMY2	mtZOA	0.068337
rbcL	53	50	15	35	3	9	0	7	6	4	3	6	3	9	9	41	3	9	0	7	2	8	2	7	2	10	1.37799	0.00174763	493	LG	LG	-10.8367
rpl14	53	50	10	40	1	11	0	7	6	4	0	9	3	9	2	48	1	11	0	7	1	9	0	9	0	12	0.828109	0.00100422	125	DUMMY2	HIVb	0.001936
rpl16	52	49	10	39	3	9	1	6	3	7	1	7	2	10	5	44	2	10	0	7	2	8	0	8	1	11	1.78167	0.00967947	145	DUMMY2	cpREV	-4.65194
rpl20	53	50	13	37	3	9	2	5	3	7	2	7	3	9	6	44	1	11	1	6	3	7	0	9	1	11	2.876	0.0106486	153	DUMMY2	HIVw	-1.34397
rpl22	50	47	22	25	6	6	1	5	6	2	6	3	3	9	9	38	2	10	0	6	2	6	4	5	1	11	6.97516	0.0718491	371	DUMMY2	HIVb	-6.31097
rpl23	49	46	4	42	1	11	1	5	1	7	1	8	0	11	1	45	0	12	0	6	0	8	1	8	0	11	0.645908	0.000913455	98	DUMMY2	HIVb	-3.89308
rpl2	52	49	9	40	3	9	2	5	2	8	1	7	1	11	4	45	1	11	0	7	2	8	0	8	1	11	0.635104	0.00062279	324	DUMMY2	HIVb	-4.74916
rpl32	52	49	7	42	1	10	1	6	2	8	1	8	2	10	2	47	1	10	0	7	0	10	0	9	1	11	5.40871	0.124678	118	JTT	JTT	0.459553
rpl33	53	50	8	42	1	11	2	5	1	9	3	6	1	11	3	47	1	11	0	7	0	10	1	8	1	11	1.97249	0.00156024	69	DUMMY2	HIVb	-1.77958
rpl36	53	50	1	49	0	12	0	7	0	10	0	9	1	11	1	49	0	12	0	7	0	10	0	9	1	11	0.796073	0.0021857	38	PMB	cpREV	-0.015821
rpoA	50	47	22	25	8	3	3	4	6	3	3	5	2	10	10	37	4	7	0	7	4	5	1	7	1	11	2.62379	0.00470082	387	DUMMY2	HIVb	1.38322
rpoB	52	49	30	19	11	1	4	3	6	4	4	4	5	7	22	27	7	5	2	5	6	4	4	4	3	9	1.20504	0.00305258	1166	DUMMY2	HIVwF	-4.27795
rpoC1	51	48	17	31	5	7	2	5	5	5	3	4	2	10	8	40	2	10	0	7	3	7	2	5	1	11	1.44211	0.00455343	759	DUMMY2	HIVb	-2.4286
rpoC2	52	49	44	5	11	1	5	2	10	0	7	1	11	1	31	18	7	5	4	3	9	1	5	3	6	6	2.33484	0.00488921	1631	DUMMY2	HIVwF	-4.41355
rps11	53	50	12	38	2	10	1	6	4	6	2	7	3	9	5	45	1	11	0	7	2	8	1	8	1	11	1.97725	0.0109757	166	HIVB	HIVb	1.75558
rps12	50	47	3	44	2	10	0	6	1	8	0	8	0	12	2	45	1	11	0	6	1	8	0	8	0	12	0.499873	0.00405841	167	PMB	cpREV	0.129833
rps14	53	50	6	44	1	11	0	7	3	7	1	8	1	11	2	48	1	11	0	7	0	10	0	9	1	11	1.30083	0.00162984	100	DUMMY2	HIVb	0.211998
rps15	52	49	8	41	1	11	0	7	5	5	0	8	2	10	4	45	1	11	0	7	2	8	0	8	1	11	3.57198	0.0158734	154	DUMMY2	HIVb	-0.539603
rps16	50	48	6	42	1	11	1	6	3	6	0	8	1	11	3	45	0	12	0	7	2	7	0	8	1	11	2.95023	0.0122014	122	DUMMY2	cpREV	0.185851
rps18	53	50	6	44	1	11	0	7	1	9	1	8	3	9	2	48	1	11	0	7	0	10	0	9	1	11	2.71137	0.0236053	175	DUMMY2	HIVw	0.125959
rps19	53	50	9	41	2	10	0	7	4	6	2	7	1	11	3	47	1	11	0	7	1	9	0	9	1	11	1.84478	0.00804036	114	DUMMY2	HIVw	-0.319342
rps2	53	50	15	35	3	9	1	6	4	6	4	5	3	9	8	42	2	10	0	7	3	7	1	8	2	10	1.50837	0.00385556	249	DUMMY2	HIVw	0.132003
rps3	51	48	19	29	5	7	3	4	6	3	1	7	4	8	6	42	2	10	0	7	2	7	1	7	1	11	2.80107	0.0135661	390	DUMMY2	HIVb	0.911663
rps4	53	50	16	34	7	5	0	7	5	5	1	8	3	9	5	45	1	11	0	7	3	7	0	9	1	11	1.73538	0.00425023	244	DUMMY2	HIVb	-0.371054
rps7	53	50	5	45	1	11	0	7	1	9	2	7	1	11	4	46	1	11	0	7	1	9	1	8	1	11	0.715218	0.00311348	161	DUMMY2	HIVb	-1.46583
rps8	53	50	18	32	2	10	3	4	7	3	3	6	3	9	5	45	1	11	0	7	2	8	1	8	1	11	2.3837	0.00271704	150	DUMMY2	HIVw	-0.99049
ycf1	49	47	27	20	3	9	5	2	6	4	4	2	9	3	18	29	1	11	0	7	6	4	4	2	7	5	9.03267	0.0597748	8096	DUMMY2	HIVwF	11.9536
ycf2	52	49	35	14	11	1	5	2	6	4	5	3	8	4	21	28	5	7	3	4	5	5	4	4	4	8	2.35486	0.0167454	7452	DUMMY2	HIVwF	1.74927
ycf3	51	48	6	42	1	11	0	7	2	7	0	8	3	9	2	46	1	11	0	7	0	9	0	8	1	11	0.670932	0.00133504	171	STMTREV	HIVw	0.690834
ycf4	51	48	15	33	5	7	3	4	4	5	2	6	1	11	8	40	2	10	1	6	2	7	2	6	1	11	1.2295	0.00138404	237	DUMMY2	cpREV	-2.99982
CC	53	50	44	6	12	0	7	0	9	1	6	3	10	2	44	6	12	0	7	0	9	1	6	3	10	2	3.07852	0.00787914	37369	N/A	N/A	56.5159
