## Supplementary material for "Characterizing gene tree conflict in plastome-inferred phylogenies": Table S3

### Sheet: NucleotideResults.csv
GeneName	TotalTaxa	TotalSupportableNodes	TotalNodesSupported	TotalNotSupported	120-150S	120-150NS	90-120S	90-120NS	60-90S	60-90NS	30-60S	30-60NS	0-30S	0-30NS	TotalSupportedBs	TotalNoSupportBs	120-150Sbs	150-120NSbs	90-120Sbs	90-120NSbs	60-90Sbs	60-90NSbs	30-60Sbs	30-60NSbs	0-30Sbs	0-30NSbs	length	variance	Alignment Length	Delta In Likelihood
accD	48	45	25	20	8	3	6	1	4	3	4	5	3	8	17	28	5	6	3	4	4	3	3	6	2	9	1.57569	0.00180409	3523	-9.09266
atpA	53	50	28	22	8	4	3	4	8	2	4	5	5	7	19	31	4	8	2	5	6	4	4	5	3	9	1.31813	0.00141192	1565	-8.33028
atpB	53	50	31	19	8	4	5	2	7	3	6	3	5	7	23	27	7	5	3	4	5	5	4	5	4	8	1.12905	0.00105798	1509	-9.08629
atpE	53	50	27	23	8	4	2	5	8	2	6	3	3	9	13	37	5	7	1	6	4	6	1	8	2	10	1.5088	0.00147281	423	1.30562
atpF	52	49	27	22	6	6	3	4	8	2	5	3	5	7	17	32	4	8	0	7	8	2	4	4	1	11	1.44484	0.00151808	654	1.53752
atpH	53	50	19	31	7	5	1	6	5	5	3	6	3	9	4	46	1	11	0	7	2	8	0	9	1	11	0.76783	0.000847342	246	0.004635
atpI	52	49	24	25	5	7	3	4	8	2	4	4	4	8	13	36	3	9	2	5	5	5	2	6	1	11	1.03855	0.000676888	750	-4.01804
ccsA	50	47	34	13	9	3	4	3	7	1	8	0	6	6	20	27	5	7	4	3	6	2	3	5	2	10	2.35905	0.00431425	1167	4.76357
cemA	53	50	28	22	8	4	3	4	7	3	5	4	5	7	18	32	7	5	2	5	4	6	2	7	3	9	1.58325	0.00178907	830	-1.12875
clpP	50	47	13	34	4	8	0	7	2	7	5	3	2	9	4	43	1	11	0	7	1	8	2	6	0	11	2.24405	0.011043	1074	1.4487
infA	46	43	10	33	2	8	2	5	2	4	3	6	1	10	2	41	1	9	0	7	1	5	0	9	0	11	1.17042	0.00149316	287	-0.949406
matK	53	50	37	13	11	1	5	2	8	2	7	2	6	6	30	20	6	6	5	2	8	2	6	3	5	7	2.45224	0.00332122	1779	0.60114
ndhA	51	48	30	18	7	4	5	2	9	1	5	3	4	8	24	24	6	5	2	5	8	2	4	4	4	8	1.44759	0.00128337	1223	-0.283919
ndhB	50	47	15	32	7	4	1	6	3	7	3	5	1	10	11	36	6	5	1	6	1	9	2	6	1	10	0.220919	8.08579e-05	1656	-3.67624
ndhC	52	49	20	29	4	7	1	6	5	5	7	2	3	9	9	40	1	10	1	6	3	7	3	6	1	11	0.89161	0.00105974	408	1.03508
ndhD	52	49	34	15	10	1	4	3	8	2	7	2	5	7	26	23	10	1	3	4	6	4	3	6	4	8	1.73907	0.00222456	1631	6.12696
ndhE	52	49	20	29	4	7	5	2	5	5	5	4	1	11	11	38	2	9	1	6	3	7	4	5	1	11	1.2512	0.00300498	306	0.491991
ndhF	49	46	41	5	9	2	7	0	7	1	7	1	11	1	30	16	6	5	6	1	7	1	5	3	6	6	2.55722	0.004111	2648	2.37001
ndhG	52	49	25	24	5	6	2	5	7	3	4	5	7	5	13	36	3	8	0	7	4	6	3	6	3	9	1.38252	0.00180913	546	1.21295
ndhH	50	47	26	21	8	3	4	3	5	3	4	5	5	7	20	27	8	3	3	4	4	4	2	7	3	9	1.23705	0.00127025	1194	0.654338
ndhI	51	48	21	27	8	3	3	4	6	4	3	5	1	11	11	37	1	10	2	5	4	6	3	5	1	11	1.23617	0.000918776	597	-0.884593
ndhJ	52	49	26	23	6	5	3	4	7	3	4	5	6	6	15	34	4	7	2	5	3	7	2	7	4	8	0.96119	0.000799063	523	-2.37657
ndhK	51	48	17	31	5	6	0	7	5	4	1	8	6	6	11	37	4	7	0	7	4	5	1	8	2	10	1.17013	0.00131473	1041	1.62237
petA	53	50	37	13	11	1	5	2	9	1	3	6	9	3	19	31	6	6	1	6	7	3	2	7	3	9	1.31367	0.00115401	1017	-6.04323
petB	52	49	25	24	8	4	4	3	6	4	3	5	4	8	14	35	3	9	3	4	4	6	3	5	1	11	1.05373	0.00122952	691	-2.68677
petD	52	49	18	31	9	3	1	6	5	5	2	6	1	11	6	43	1	11	0	7	2	8	2	6	1	11	1.16145	0.000891182	593	1.52327
petG	52	49	3	46	2	10	0	7	0	10	0	9	1	10	2	47	1	11	0	7	0	10	0	9	1	10	0.683858	0.000739461	114	0.152172
petL	52	49	11	38	2	9	0	7	3	7	3	6	3	9	4	45	1	10	0	7	2	8	0	9	1	11	1.02032	0.00068985	108	-0.436586
petN	52	49	4	45	1	11	0	7	1	9	0	8	2	10	1	48	1	11	0	7	0	10	0	8	0	12	0.560425	0.000328109	99	-1.3316
psaA	53	50	29	21	7	5	5	2	8	2	3	6	6	6	22	28	6	6	3	4	7	3	2	7	4	8	0.901288	0.000567568	2253	-1.15272
psaB	53	50	36	14	9	3	5	2	10	0	7	2	5	7	19	31	6	6	2	5	6	4	3	6	2	10	0.930429	0.00058431	2205	5.24051
psaC	53	50	12	38	4	8	0	7	5	5	2	7	1	11	6	44	1	11	0	7	3	7	2	7	0	12	1.08112	0.00107824	246	-0.085699
psaI	52	49	12	37	3	8	1	6	2	8	1	8	5	7	3	46	1	10	0	7	1	9	0	9	1	11	1.64912	0.00399217	114	0.461176
psaJ	53	50	10	40	4	8	0	7	3	7	3	6		12	4	46	2	10	0	7	1	9	1	8	0	12	1.0906	0.00109324	135	0.385871
psbA	53	50	28	22	6	6	4	3	7	3	5	4	6	6	9	41	2	10	0	7	3	7	3	6	1	11	0.808549	0.000275989	1062	-2.12471
psbB	52	49	26	23	6	6	3	4	9	0	5	4	3	9	19	30	5	7	1	6	8	1	3	6	2	10	1.16342	0.000701867	1527	0.179825
psbC	53	50	33	17	7	5	4	3	9	1	7	2	6	6	23	27	5	7	3	4	6	4	5	4	4	8	0.91908	0.0004983	1425	3.63655
psbD	53	50	23	27	5	7	3	4	8	2	3	6	4	8	9	41	2	10	0	7	3	7	3	6	1	11	0.722372	0.000182851	1080	-3.13223
psbE	52	49	15	34	5	7	2	5	6	4	1	7	1	11	5	44	2	10	0	7	3	7	0	8	0	12	0.67067	0.00033629	252	0.010761
psbF	53	50	9	41	4	8	1	6	2	8	1	8	1	11	4	46	2	10	0	7	1	9	0	9	1	11	0.488571	0.000265904	120	-0.447267
psbH	53	50	17	33	2	10	2	5	6	4	3	6	4	8	6	44	1	11	0	7	4	6	0	9	1	11	1.404	0.00258406	255	-1.82595
psbI	53	50	4	46	1	11	0	7	1	9	0	9	2	10	3	47	1	11	0	7	1	9	0	9	1	11	1.05299	0.000857812	171	-0.630777
psbJ	53	50	6	44	2	10	0	7	1	9	1	8	2	10	2	48	1	11	0	7	1	9	0	9	0	12	0.857531	0.0014642	123	0.051373
psbK	53	50	8	42	1	11	0	7	3	7	1	8	3	9	3	47	1	11	0	7	0	10	1	8	1	11	1.16164	0.000622493	195	0.099234
psbL	52	49	2	47	1	11	0	7	0	10	0	8	1	11	1	48	1	11	0	7	0	10	0	8	0	12	0.469271	0.000344068	120	0.045622
psbM	52	49	8	41	2	9	0	7	3	7	1	8	2	10	2	47	1	10	0	7	1	9	0	9	0	12	0.907606	0.00453091	114	-1.77511
psbN	52	49	11	38	4	8	1	6	3	6	1	8	2	10	2	47	1	11	0	7	0	9	0	9	1	11	0.655391	0.000921084	132	0.00257
psbT	53	50	8	42	4	8	0	7	2	8	1	8	1	11	1	49	1	11	0	7	0	10	0	9	0	12	1.07657	0.00139574	123	-1.88543
psbZ	45	43	6	37	1	10	1	5	3	3	0	8	1	11	1	42	0	11	0	6	1	5	0	8	0	12	0.51423	0.000188706	189	-0.002497
rbcL	53	50	27	23	5	7	5	2	8	2	5	4	4	8	21	29	5	7	1	6	7	3	5	4	3	9	1.35608	0.00119253	1496	-21.421
rpl14	53	50	12	38	2	10	0	7	7	3	1	8	2	10	6	44	1	11	0	7	3	7	1	8	1	11	1.18844	0.00105757	378	-0.002443
rpl16	52	49	17	32	5	7	2	5	3	7	3	5	4	8	8	41	3	9	0	7	1	9	3	5	1	11	1.59239	0.00298241	447	-2.49298
rpl20	53	50	17	33	4	8	3	4	4	6	3	6	3	9	7	43	1	11	0	7	4	6	1	8	1	11	1.80338	0.00273639	473	-0.940656
rpl22	50	47	27	20	6	6	5	1	6	2	7	2	3	9	13	34	3	9	0	6	3	5	5	4	2	10	2.78761	0.0061884	1144	-1.09494
rpl23	49	46	9	37	1	11	2	4	2	6	2	7	2	9	2	44	1	11	0	6	0	8	1	8	0	11	0.307302	0.000210707	303	-3.12626
rpl2	52	49	19	30	6	6	2	5	7	3	2	6	2	10	7	42	3	9	0	7	2	8	1	7	1	11	0.4415	0.000216563	988	-3.52758
rpl32	52	49	20	29	6	5	2	5	2	8	5	4	5	7	4	45	2	9	0	7	1	9	0	9	1	11	2.30765	0.00453125	400	-1.29097
rpl33	53	50	20	30	3	9	4	3	5	5	6	3	2	10	10	40	3	9	0	7	3	7	3	6	1	11	1.55938	0.00166862	210	-1.7581
rpl36	53	50	14	36	3	9	3	4	5	5	0	9	3	9	3	47	1	11	0	7	1	9	0	9	1	11	1.17487	0.00239067	117	0.04943
rpoA	50	47	29	18	9	2	5	2	7	2	4	4	4	8	15	32	6	5	2	5	4	5	2	6	1	11	1.59541	0.00235127	1113	0.577057
rpoB	52	49	31	18	10	2	4	3	8	2	5	3	4	8	27	22	8	4	3	4	8	2	5	3	3	9	1.19161	0.00148561	3443	-4.99199
rpoC1	51	48	27	21	7	5	3	4	10	0	4	3	3	9	21	27	6	6	3	4	7	3	2	5	3	9	1.24139	0.0018467	2344	-6.57212
rpoC2	52	49	46	3	12	0	6	1	9	1	7	1	12	0	39	10	10	2	6	1	9	1	7	1	7	5	1.63672	0.00212883	4660	4.73072
rps11	53	50	21	29	4	8	3	4	6	4	4	5	4	8	10	40	1	11	1	6	4	6	2	7	2	10	1.93204	0.00382841	474	-1.23401
rps12	50	47	13	34	6	6	1	5	2	7	4	4		12	5	42	1	11	1	5	2	7	1	7	0	12	0.433173	0.000540968	518	-0.018988
rps14	53	50	18	32	5	7	3	4	5	5	4	5	1	11	7	43	1	11	1	6	2	8	2	7	1	11	1.05621	0.000638912	303	0.161383
rps15	52	49	16	33	1	11	2	5	5	5	5	3	3	9	7	42	1	11	0	7	3	7	2	6	1	11	2.18143	0.00105	437	-2.03771
rps16	50	48	19	29	5	7	5	2	5	4	2	6	2	10	4	44	0	12	0	7	2	7	1	7	1	11	1.807	0.00216525	364	-1.95803
rps18	53	50	16	34	4	8	0	7	5	5	4	5	3	9	7	43	2	10	0	7	1	9	3	6	1	11	1.34204	0.00195065	482	0.00377
rps19	53	50	16	34	3	9	1	6	6	4	3	6	3	9	7	43	2	10	0	7	2	8	2	7	1	11	1.90059	0.00452139	346	0.516727
rps2	53	50	20	30	7	5	4	3	5	5	2	7	2	10	15	35	4	8	4	3	3	7	2	7	2	10	1.30195	0.00168633	750	-2.06201
rps3	51	48	30	18	9	3	4	3	7	2	3	5	7	5	13	35	6	6	0	7	3	6	2	6	2	10	1.94316	0.00431199	861	2.089
rps4	53	50	31	19	11	1	4	3	7	3	7	2	2	10	20	30	6	6	4	3	5	5	3	6	2	10	1.2653	0.00168189	806	0.351259
rps7	53	50	12	38	6	6	1	6	4	6	0	9	1	11	3	47	1	11	0	7	1	9	0	9	1	11	0.401755	0.000745275	486	-1.15313
rps8	53	50	22	28	5	7	4	3	9	1	2	7	2	10	11	39	3	9	0	7	4	6	2	7	2	10	1.80001	0.003144	455	-4.57403
ycf1	49	47	36	11	9	3	5	2	8	2	5	1	9	3	25	22	2	10	5	2	7	3	3	3	8	4	3.93498	0.0163306	21696	-4.00756
ycf2	52	49	35	14	9	3	5	2	8	2	5	3	8	4	28	21	9	3	5	2	6	4	4	4	4	8	1.04651	0.00322841	16351	-3.30314
ycf3	51	48	21	27	7	5	1	6	3	6	4	4	6	6	8	40	3	9	0	7	1	8	2	6	2	10	0.945688	0.000650094	529	0.195574
ycf4	51	48	23	25	7	5	5	2	5	4	3	5	3	9	12	36	2	10	3	4	2	7	3	5	2	10	1.18041	0.000857445	714	-7.95326
CC	53	50	45	5	12	0	7	0	9	1	6	3	11	1	42	8	12	0	6	1	9	1	6	3	9	3	1.67038	0.00202262	103131	95.2695
