## Supplementary material for "Characterizing gene tree conflict in plastome-inferred phylogenies": Table S4

### Sheet: Stats.txt
Section	0-30NS	30-60NS	60-90NS	90-120NS	120-150NS	Total NS	0-30S	30-60S	60-90S	90-120S	120-150S	Total	Length	Variance
IR	8	4	8	5	9	34	4	4	7	4	8	27	0.977109	0.00275528
LSC	9	6	9	7	12	43	9	6	9	6	12	42	1.81971	0.00235818
SSC	10	8	9	7	9	43	7	8	9	7	9	40	2.04828	0.00227348
